# An updated dataset of early SARS-CoV-2 diversity supports a wildlife market origin

**DOI:** 10.1101/2025.04.05.647275

**Authors:** Zach Hensel, Florence Débarre

## Abstract

The origin of SARS-CoV-2 has been intensely scrutinized, and epidemiological and genomic evidence has consistently pointed to Wuhan’s Huanan Seafood Wholesale Market as the epicenter of the COVID-19 pandemic. Early cases were associated with this market, and environmental sequencing placed the common ancestor of SARS-CoV-2 genomic diversity within the market. Phylogenetic analysis also suggested separate introductions of lineages A and B into the human population, a finding that can be tested with additional data. Here, we curated an expanded sequence dataset of early SARS-CoV-2 viral genomes, including newly available sequences from mid-January 2020. In this dataset, we found no additional support for previously proposed alternative progenitor sequences, or for any evolutionary intermediates between lineages A and B in the human population. Instead, we identified SARS-CoV-2 lineages that may have spread from the market, and additional samples of a sublineage of lineage A with three mutations, including one found in closely related bat coronaviruses. Although our analysis of early pandemic genomes suggests that this mutation is unlikely to characterize the immediate SARS-CoV-2 ancestor, it is more plausible than two previously proposed ancestral genomes. These findings reinforce the proposed emergence of SARS-CoV-2 from the wildlife trade at the Huanan market, demonstrating how new data continues to both solidify and clarify our understanding of how the pandemic began.
