## Supplementary Data 2 for "An updated dataset of early SARS-CoV-2 diversity supports a wildlife market origin"

### Sheet: Sheet1
Category	Parameter	Change Times	Initial	Range	Prior		Notes
BDMMPrime	Parameterization	NA	EpiParameterization	NA	NA		Parameter order when there are two types: human, proximal
BDMMPrime	timesAreAges	NA	TRUE	NA	NA		Change times are age relative to 22-Jan-2020
BDMMPrime	ReEpi	NA	2.5 1.5	[0, 5]	LogNormal; 0; 0.5		Parameter order with times and types: human_0, proximal_0, human_1, proximal_1, etc (most to least recent epoch)
BDMMPrime	originBDMMPrime	NA	2	[0, 5]	1/X		Sampling epochs: before 16-Nov-2019 (allow sampling of synthetic proximal sample), 16-Nov - 23-Dec-2019 (allow possibility of sampling prior to earliest ascertained sample), after 23-Dec-2019 (dates of human samples)
BDMMPrime	becomeUninfectiousRateSPEpi	None	52	Fixed	Fixed		Spillover epochs: before and after 10-January (~1.5 weeks after substantial response to mitigate outbreak e.g. market closure; reduced likelihood of spillovers establishing successful changes of infection)
BDMMPrime	samplingProportionSPEpi	0.08213552361396304 0.1834360027378508	0.005 0.0 0.001 0.001 0.0 0.005	[1.0E-4, 0.01]	Uniform		Parameters with zero initial value are fixed at zero e.g. not allowing reverse spillover
BDMMPrime	removalProbSPEpi	None	1	Fixed	Fixed		Spillover rate parameterized as effective reproduction number has several alternative prior distributions as described in manuscript
BDMMPrime	migrationRateSPEpi	None	0	Fixed	Fixed		Other parameters are defaults as described in BDMM-Prime documentation: https://tgvaughan.github.io/BDMM-Prime/
BDMMPrime	ReAmongDemesSPEpi (gamma; primary analysis)	0.0328542	0.0 0.0 0.0 0.5	[0, Inf]	Gamma; ShapeMean; 2.0; 0.5
BDMMPrime	ReAmongDemesSPEpi (uniform; sensitivity analysis)	0.0328542	0.0 0.0 0.0 0.2	[0.1, 1]	Uniform
BDMMPrime	ReAmongDemesSPEpi (oneonx; sensitivity analysis)	0.0328542	0.0 0.0 0.0 0.5	[0, 3]	1/X
BDMMPrime	ReAmongDemesSPEpi (lognormal; sensitivity analysis)	0.0328542	0.0 0.0 0.0 0.1	[0, Inf]	LogNormal; 0; 0.5
BDMMPrime	startTypePriorProbs	NA	0 1	Fixed	Fixed
Clock	ClockPrior	None	0.001	[2E-4, 0.002]	Uniform
Site Model	FrequenciesPrior	None	0.25	[0, 1]	Dirichlet; 4; 4; 4; 4
Site Model	GammaShapePrior	None	1	[0.1, Inf]	Exponential; 1
Site Model	KappaPrior	None	2	[0, Inf]	LogNormal; 1; 1.25
MCMC	Chain Length	NA	100000000	NA	NA
MCMC	Store Every	NA	1000	NA	NA
